# Light affects behavioral despair involving the clock gene *Period 1*

**DOI:** 10.1101/2020.05.07.082156

**Authors:** Iwona Olejniczak, Jürgen A. Ripperger, Federica Sandrelli, Anna Schnell, Laureen Mansencal-Strittmatter, Ka Yi Hui, Andrea Brenna, Naila Ben Fredj, Urs Albrecht

## Abstract

Light at night has strong effects on physiology and behavior of mammals. It affects mood in humans, which is exploited as light therapy, and has been shown to reset the circadian clock in the suprachiasmatic nuclei (SCN). This resetting is paramount to align physiological and biochemical timing to the environmental light-dark cycle. Here we provide evidence that light affects mood-related behaviors also in mice by activating the clock gene *Period1 (Per1)* in the lateral habenula (LHb), a brain region known to modulate mood-related behaviors. A light pulse given at ZT22 to wild type mice caused profound changes of gene expression in the mesolimbic dopaminergic system including the nucleus accumbens (NAc). Sensory perception of smell and G-protein coupled receptor signaling was affected the most in this brain region. Interestingly, most of these genes were not affected in *Per1* knock-out animals, indicating that induction of *Per1* by light serves as a filter for light-mediated gene induction in the brain. Taken together we show that light affects mood-related behavior in mice at least in part via induction of *Per1* in the LHb with consequences on signaling mechanisms in the mesolimbic dopaminergic system.
