## Supplementary material for "Light affects behavioral despair involving the clock gene *Period 1*": Table 1

### Sheet: Sheet1
WT
NAc versus SCN
baseMean	log2FoldChange	pvalue	padj	lfcSE	stat	remark	ensembl_gene_id	mgi_symbol	description	GO_id	brain_region	comparsion	region
4295.72	0.224105	0.00152531	0.069828	0.0706996	3.16982	significant	ENSMUSG00000075318	Scn2a	sodium channel, voltage-gated, type II, alpha [Source:MGI Symbol;Acc:MGI:98248]	GO:0016020, GO:0006811, GO:0055085, GO:0005216, GO:0016021, GO:0005886, GO:0043005, GO:0006814, GO:0007399, GO:0008627, GO:0019228, GO:0035725, GO:0051402, GO:0005248, GO:0031402, GO:0043522, GO:0099508, GO:0086010, GO:0099505, GO:0001518, GO:0014704, GO:0030315, GO:0030424, GO:0031226, GO:0033268, GO:0033270, GO:0034706, GO:0043194, GO:0098978, GO:0099056, GO:0005515, GO:0005244, GO:0034765, GO:…	NAc	WT (control vs Light)	NAc
2971.28	0.165269	0.000179401	0.0966263	0.0441143	3.74638	significant	ENSMUSG00000075318	Scn2a	sodium channel, voltage-gated, type II, alpha [Source:MGI Symbol;Acc:MGI:98248]	GO:0016020, GO:0006811, GO:0055085, GO:0005216, GO:0016021, GO:0005886, GO:0043005, GO:0006814, GO:0007399, GO:0008627, GO:0019228, GO:0035725, GO:0051402, GO:0005248, GO:0031402, GO:0043522, GO:0099508, GO:0086010, GO:0099505, GO:0001518, GO:0014704, GO:0030315, GO:0030424, GO:0031226, GO:0033268, GO:0033270, GO:0034706, GO:0043194, GO:0098978, GO:0099056, GO:0005515, GO:0005244, GO:0034765, GO:…	SCN	WT (control vs Light)	SCN
NAc versus LHb
baseMean	log2FoldChange	pvalue	padj	lfcSE	stat	remark	ensembl_gene_id	mgi_symbol	description	GO_id	brain_region	comparsion	region
235.565	-0.685247	0.000329987	0.0352489	0.190848	-3.59054	significant	ENSMUSG00000112149	Gm47611	predicted gene, 47611 [Source:MGI Symbol;Acc:MGI:6096671]	NA	NAc	WT (control vs Light)	Nac
231.362	-0.851995	4.31053e-07	0.00213307	0.168555	-5.05471	significant	ENSMUSG00000112149	Gm47611	predicted gene, 47611 [Source:MGI Symbol;Acc:MGI:6096671]	NA	LHb	WT (control vs Light)	LHb
Per1-/-
SCN versus LHb
baseMean	log2FoldChange	pvalue	padj	lfcSE	stat	remark	ensembl_gene_id	mgi_symbol	description	GO_id	brain_region	comparsion	region
2852.17	-0.278891	0.00252344	0.0650971	0.0923321	-3.02052	significant	ENSMUSG00000025393	Atp5b	ATP synthase, H+ transporting mitochondrial F1 complex, beta subunit [Source:MGI Symbol;Acc:MGI:107801]	GO:0005524, GO:0046933, GO:0015986, GO:0045261, GO:0046034, GO:1902600, GO:0016020, GO:0009986, GO:0006811, GO:0000166, GO:0005886, GO:0005739, GO:0005743, GO:0005515, GO:0006629, GO:0099132, GO:0031966, GO:0005509, GO:0045121, GO:0006898, GO:0006754, GO:0016887, GO:0001525, GO:0043536, GO:0043209, GO:0043532, GO:0098761, GO:0042288, GO:0043531, GO:0042645, GO:0005753, GO:0051453, GO:0006933, GO:…	SCN	Per1 (control vs Light)	SCN
4806.61	0.507636	0.000134166	0.0238236	0.132935	3.81868	significant	ENSMUSG00000025393	Atp5b	ATP synthase, H+ transporting mitochondrial F1 complex, beta subunit [Source:MGI Symbol;Acc:MGI:107801]	GO:0005524, GO:0046933, GO:0015986, GO:0045261, GO:0046034, GO:1902600, GO:0016020, GO:0009986, GO:0006811, GO:0000166, GO:0005886, GO:0005739, GO:0005743, GO:0005515, GO:0006629, GO:0099132, GO:0031966, GO:0005509, GO:0045121, GO:0006898, GO:0006754, GO:0016887, GO:0001525, GO:0043536, GO:0043209, GO:0043532, GO:0098761, GO:0042288, GO:0043531, GO:0042645, GO:0005753, GO:0051453, GO:0006933, GO:…	LHb	Per1 (control vs Light)	LHb
1154.23	-0.149185	0.00315995	0.0719646	0.0505414	-2.95173	significant	ENSMUSG00000074748	Atxn7l3b	ataxin 7-like 3B [Source:MGI Symbol;Acc:MGI:1914971]	GO:0005737, GO:0005515, GO:0010468,	SCN	Per1 (control vs Light)	SCN
1222.97	0.193244	0.00207761	0.0867993	0.0627638	3.07891	significant	ENSMUSG00000074748	Atxn7l3b	ataxin 7-like 3B [Source:MGI Symbol;Acc:MGI:1914971]	GO:0005737, GO:0005515, GO:0010468,	LHb	Per1 (control vs Light)	LHb
151.846	-0.468368	0.00458363	0.0868087	0.165213	-2.83493	significant	ENSMUSG00000037443	Cep85	centrosomal protein 85 [Source:MGI Symbol;Acc:MGI:1917262]	GO:0005813, GO:0003674, GO:0005634, GO:0005794, GO:0005829, GO:0005737, GO:0005856, GO:0005730, GO:0005739, GO:0000242, GO:0005815, GO:0000922, GO:0007059, GO:0046602, GO:0006469,	SCN	Per1 (control vs Light)	SCN
193.275	0.465051	0.000220729	0.0289699	0.125893	3.69403	significant	ENSMUSG00000037443	Cep85	centrosomal protein 85 [Source:MGI Symbol;Acc:MGI:1917262]	GO:0005813, GO:0003674, GO:0005634, GO:0005794, GO:0005829, GO:0005737, GO:0005856, GO:0005730, GO:0005739, GO:0000242, GO:0005815, GO:0000922, GO:0007059, GO:0046602, GO:0006469,	LHb	Per1 (control vs Light)	LHb
251.227	-0.346566	0.000439589	0.0243032	0.0985934	-3.5151	significant	ENSMUSG00000028447	Dctn3	dynactin 3 [Source:MGI Symbol;Acc:MGI:1859251]	GO:0003674, GO:0048471, GO:0005829, GO:0005737, GO:0005694, GO:0005856, GO:0005730, GO:0000775, GO:0007049, GO:0051301, GO:0005813, GO:0005815, GO:0005819, GO:0030496, GO:0005874, GO:0032154, GO:0007017, GO:0000776, GO:0005875, GO:0000777, GO:0061640, GO:0005869,	SCN	Per1 (control vs Light)	SCN
318.633	0.335939	0.00096116	0.0616329	0.101749	3.30166	significant	ENSMUSG00000028447	Dctn3	dynactin 3 [Source:MGI Symbol;Acc:MGI:1859251]	GO:0003674, GO:0048471, GO:0005829, GO:0005737, GO:0005694, GO:0005856, GO:0005730, GO:0000775, GO:0007049, GO:0051301, GO:0005813, GO:0005815, GO:0005819, GO:0030496, GO:0005874, GO:0032154, GO:0007017, GO:0000776, GO:0005875, GO:0000777, GO:0061640, GO:0005869,	LHb	Per1 (control vs Light)	LHb
299.838	-0.391271	2.45684e-05	0.00463694	0.0927463	-4.21873	significant	ENSMUSG00000038665	Dgki	diacylglycerol kinase, iota [Source:MGI Symbol;Acc:MGI:2443430]	GO:0005515, GO:0007165, GO:0035556, GO:0004143, GO:0007205, GO:0016301, GO:0003951, GO:0016740, GO:0005634, GO:0005654, GO:0032991, GO:0048471, GO:0005829, GO:0005737, GO:0000166, GO:0005524, GO:0046339, GO:0046486, GO:0046834, GO:0016310, GO:0014069, GO:0043025, GO:0045202, GO:0017016, GO:0098978, GO:0046579, GO:0008021, GO:0043679, GO:0043087, GO:0043197, GO:0060076, GO:2000300, GO:0046959, GO:…	SCN	Per1 (control vs Light)	SCN
579.994	-0.337884	0.0014509	0.0742336	0.106108	-3.18433	significant	ENSMUSG00000038665	Dgki	diacylglycerol kinase, iota [Source:MGI Symbol;Acc:MGI:2443430]	GO:0005515, GO:0007165, GO:0035556, GO:0004143, GO:0007205, GO:0016301, GO:0003951, GO:0016740, GO:0005634, GO:0005654, GO:0032991, GO:0048471, GO:0005829, GO:0005737, GO:0000166, GO:0005524, GO:0046339, GO:0046486, GO:0046834, GO:0016310, GO:0014069, GO:0043025, GO:0045202, GO:0017016, GO:0098978, GO:0046579, GO:0008021, GO:0043679, GO:0043087, GO:0043197, GO:0060076, GO:2000300, GO:0046959, GO:…	LHb	Per1 (control vs Light)	LHb
306.023	0.346228	0.00388774	0.0797795	0.119921	2.88713	significant	ENSMUSG00000038368	Focad	focadhesin [Source:MGI Symbol;Acc:MGI:2676921]	GO:0016020, GO:0016021, GO:0003674, GO:0008150, GO:0030054, GO:0005925	SCN	Per1 (control vs Light)	SCN
340.005	-0.422987	0.00111	0.0648869	0.129709	-3.26105	significant	ENSMUSG00000038368	Focad	focadhesin [Source:MGI Symbol;Acc:MGI:2676921]	GO:0016020, GO:0016021, GO:0003674, GO:0008150, GO:0030054, GO:0005925	LHb	Per1 (control vs Light)	LHb
378.876	0.4042	0.00221636	0.0616824	0.132109	3.0596	significant	ENSMUSG00000106631	Gm42669	predicted gene 42669 [Source:MGI Symbol;Acc:MGI:5662806]	GO:0150007, GO:0098793,	SCN	Per1 (control vs Light)	SCN
471.941	-0.344827	8.53939e-05	0.0193332	0.0877705	-3.92873	significant	ENSMUSG00000106631	Gm42669	predicted gene 42669 [Source:MGI Symbol;Acc:MGI:5662806]	GO:0150007, GO:0098793,	LHb	Per1 (control vs Light)	LHb
86.0095	0.67225	0.000830708	0.0359001	0.201131	3.34235	significant	ENSMUSG00000115216	Gm49183	predicted gene, 49183 [Source:MGI Symbol;Acc:MGI:6118621]	NA	SCN	Per1 (control vs Light)	SCN
100.499	-0.894364	6.47329e-08	0.000181865	0.165463	-5.40521	significant	ENSMUSG00000115216	Gm49183	predicted gene, 49183 [Source:MGI Symbol;Acc:MGI:6118621]	NA	LHb	Per1 (control vs Light)	LHb
587.333	0.675178	2.13146e-05	0.00421669	0.158841	4.25066	significant	ENSMUSG00000059729	Olfr1385	olfactory receptor 1385 [Source:MGI Symbol;Acc:MGI:3031219]	GO:0007186, GO:0016021, GO:0004930, GO:0004984, GO:0016020, GO:0005886, GO:0007165, GO:0007608, GO:0050896, GO:0050911	SCN	Per1 (control vs Light)	SCN
653.278	-0.441293	0.00171394	0.0780929	0.140728	-3.13579	significant	ENSMUSG00000059729	Olfr1385	olfactory receptor 1385 [Source:MGI Symbol;Acc:MGI:3031219]	GO:0007186, GO:0016021, GO:0004930, GO:0004984, GO:0016020, GO:0005886, GO:0007165, GO:0007608, GO:0050896, GO:0050911	LHb	Per1 (control vs Light)	LHb
255.443	0.468201	0.00326805	0.0730087	0.15918	2.94133	significant	ENSMUSG00000063849	Ppcdc	phosphopantothenoylcysteine decarboxylase [Source:MGI Symbol;Acc:MGI:1914062]	GO:0003824, GO:0005575, GO:0042802, GO:0016829, GO:0016831, GO:0015937, GO:0004633,	SCN	Per1 (control vs Light)	SCN
269.817	-0.41198	0.00118593	0.0675458	0.127066	-3.24224	significant	ENSMUSG00000063849	Ppcdc	phosphopantothenoylcysteine decarboxylase [Source:MGI Symbol;Acc:MGI:1914062]	GO:0003824, GO:0005575, GO:0042802, GO:0016829, GO:0016831, GO:0015937, GO:0004633,	LHb	Per1 (control vs Light)	LHb
158.968	0.40702	0.00108874	0.0409131	0.124603	3.26653	significant	ENSMUSG00000005204	Senp3	SUMO/sentrin specific peptidase 3 [Source:MGI Symbol;Acc:MGI:2158736]	GO:0006508, GO:0008234, GO:0016926, GO:0071339, GO:0016787, GO:0005634, GO:0005515, GO:0008233, GO:0005737, GO:0005730, GO:0005654, GO:0004843, GO:0019538,	SCN	Per1 (control vs Light)	SCN
225.288	-0.485149	0.000420883	0.0422721	0.137567	-3.52663	significant	ENSMUSG00000005204	Senp3	SUMO/sentrin specific peptidase 3 [Source:MGI Symbol;Acc:MGI:2158736]	GO:0006508, GO:0008234, GO:0016926, GO:0071339, GO:0016787, GO:0005634, GO:0005515, GO:0008233, GO:0005737, GO:0005730, GO:0005654, GO:0004843, GO:0019538,	LHb	Per1 (control vs Light)	LHb
SCN versus NAc
baseMean	log2FoldChange	pvalue	padj	lfcSE	stat	remark	ensembl_gene_id	mgi_symbol	description	GO_id	brain_region	comparsion	region
1731.99	-0.21278	8.1252e-05	0.00966781	0.0539958	-3.94068	significant	ENSMUSG00000030654	Arl6ip1	ADP-ribosylation factor-like 6 interacting protein 1 [Source:MGI Symbol;Acc:MGI:1858943]	GO:0016020, GO:0016021, GO:0005829, GO:0005515, GO:0005737, GO:0042802, GO:0005783, GO:0005789, GO:0012505, GO:0006915, GO:0030176, GO:0043066, GO:0043154, GO:0006613, GO:0005784, GO:0071787, GO:1990809, GO:0002038,	SCN	Per1 (control vs Light)	SCN
1321.49	0.237199	0.000577051	0.0615831	0.0689095	3.44218	significant	ENSMUSG00000030654	Arl6ip1	ADP-ribosylation factor-like 6 interacting protein 1 [Source:MGI Symbol;Acc:MGI:1858943]	GO:0016020, GO:0016021, GO:0005829, GO:0005515, GO:0005737, GO:0042802, GO:0005783, GO:0005789, GO:0012505, GO:0006915, GO:0030176, GO:0043066, GO:0043154, GO:0006613, GO:0005784, GO:0071787, GO:1990809, GO:0002038,	NAc	Per1 (control vs Light)	NAc
1253.03	-0.155803	0.00328865	0.0731513	0.0530052	-2.93938	significant	ENSMUSG00000031007	Atp6ap2	ATPase, H+ transporting, lysosomal accessory protein 2 [Source:MGI Symbol;Acc:MGI:1917745]	GO:0016021, GO:0038023, GO:0016020, GO:0005615, GO:0009897, GO:0043005, GO:0016324, GO:0044297, GO:0043408, GO:0060323, GO:0030177, GO:0032914, GO:0002003, GO:0021903, GO:0048069	SCN	Per1 (control vs Light)	SCN
1488.39	0.190918	0.00169446	0.0957714	0.0608186	3.13914	significant	ENSMUSG00000031007	Atp6ap2	ATPase, H+ transporting, lysosomal accessory protein 2 [Source:MGI Symbol;Acc:MGI:1917745]	, GO:0016021, GO:0038023, GO:0016020, GO:0005615, GO:0009897, GO:0043005, GO:0016324, GO:0044297, GO:0043408, GO:0060323, GO:0030177, GO:0032914, GO:0002003, GO:0021903, GO:0048069	NAc	Per1 (control vs Light)	NAc
2444.48	-0.15765	0.000254345	0.0182373	0.0430991	-3.65784	significant	ENSMUSG00000006273	Atp6v1b2	ATPase, H+ transporting, lysosomal V1 subunit B2 [Source:MGI Symbol;Acc:MGI:109618]	GO:0005524, GO:0015991, GO:0046034, GO:1902600, GO:0033180, GO:0016020, GO:0005886, GO:0016787, GO:0005737, GO:0006811, GO:0043231, GO:0016021, GO:0012505, GO:0005829, GO:0016324, GO:0001726, GO:0042470, GO:0043209, GO:0005902,	SCN	Per1 (control vs Light)	SCN
2606.93	0.173374	0.001026	0.0783255	0.0528048	3.2833	significant	ENSMUSG00000006273	Atp6v1b2	ATPase, H+ transporting, lysosomal V1 subunit B2 [Source:MGI Symbol;Acc:MGI:109618]	GO:0005524, GO:0015991, GO:0046034, GO:1902600, GO:0033180, GO:0016020, GO:0005886, GO:0016787, GO:0005737, GO:0006811, GO:0043231, GO:0016021, GO:0012505, GO:0005829, GO:0016324, GO:0001726, GO:0042470, GO:0043209, GO:0005902,	NAc	Per1 (control vs Light)	NAc
468.363	-0.22639	0.00250822	0.0648582	0.0749053	-3.02235	significant	ENSMUSG00000078566	Bnip3	BCL2/adenovirus E1B interacting protein 3 [Source:MGI Symbol;Acc:MGI:109326]	GO:0016021, GO:0005740, GO:0043065, GO:0016020, GO:0005634, GO:0005654, GO:0005737, GO:0042802, GO:0042803, GO:0046982, GO:0051607, GO:0014069, GO:0005739, GO:0009617, GO:0005635, GO:0005783, GO:0051561, GO:0051402, GO:0060548, GO:0006915, GO:0030425, GO:0051020, GO:0001666, GO:0010917, GO:0031966, GO:0008219, GO:0070301, GO:0072593, GO:1901998, GO:0035694, GO:0005741, GO:0005515, GO:0010666, GO:…	SCN	Per1 (control vs Light)	SCN
712.565	0.240499	0.001813	0.0964177	0.0771012	3.11927	significant	ENSMUSG00000078566	Bnip3	BCL2/adenovirus E1B interacting protein 3 [Source:MGI Symbol;Acc:MGI:109326]	GO:0016021, GO:0005740, GO:0043065, GO:0016020, GO:0005634, GO:0005654, GO:0005737, GO:0042802, GO:0042803, GO:0046982, GO:0051607, GO:0014069, GO:0005739, GO:0009617, GO:0005635, GO:0005783, GO:0051561, GO:0051402, GO:0060548, GO:0006915, GO:0030425, GO:0051020, GO:0001666, GO:0010917, GO:0031966, GO:0008219, GO:0070301, GO:0072593, GO:1901998, GO:0035694, GO:0005741, GO:0005515, GO:0010666, GO:…	NAc	Per1 (control vs Light)	NAc
3429.68	-0.157688	0.0038059	0.0790405	0.0544915	-2.89382	significant	ENSMUSG00000036438	Calm2	calmodulin 2 [Source:MGI Symbol;Acc:MGI:103250]	GO:0005509, GO:0019722, GO:0046872, GO:0005634, GO:0005737, GO:0005886, GO:0005856, GO:0043005, GO:0030426, GO:0044325, GO:0030672, GO:0019904, GO:0005819, GO:0047485, GO:0031966, GO:0005829, GO:0000922, GO:0005654, GO:0008076, GO:0043388, GO:0008179, GO:0060314, GO:0043209, GO:0050998, GO:0048306, GO:0000086, GO:0043548, GO:0030235, GO:0010856, GO:0019855, GO:0019901, GO:0031432, GO:0031800, GO:…	SCN	Per1 (control vs Light)	SCN
6669.86	0.200485	0.00160377	0.09451	0.0635408	3.15522	significant	ENSMUSG00000036438	Calm2	calmodulin 2 [Source:MGI Symbol;Acc:MGI:103250]	GO:0005509, GO:0019722, GO:0046872, GO:0005634, GO:0005737, GO:0005886, GO:0005856, GO:0043005, GO:0030426, GO:0044325, GO:0030672, GO:0019904, GO:0005819, GO:0047485, GO:0031966, GO:0005829, GO:0000922, GO:0005654, GO:0008076, GO:0043388, GO:0008179, GO:0060314, GO:0043209, GO:0050998, GO:0048306, GO:0000086, GO:0043548, GO:0030235, GO:0010856, GO:0019855, GO:0019901, GO:0031432, GO:0031800, GO:…	NAc	Per1 (control vs Light)	NAc
796.416	-0.178511	0.000252864	0.0182107	0.0487821	-3.65934	significant	ENSMUSG00000091337	Eid1	EP300 interacting inhibitor of differentiation 1 [Source:MGI Symbol;Acc:MGI:1889651]	GO:0005634, GO:0000122, GO:0035065, GO:0045595, GO:0005654, GO:0005737, GO:0005515, GO:0030154, GO:0045892, GO:0007049, GO:0036464, GO:0003714, GO:0035035, GO:0035034	SCN	Per1 (control vs Light)	SCN
651.976	0.225278	0.00101904	0.0783255	0.0685733	3.28522	significant	ENSMUSG00000091337	Eid1	EP300 interacting inhibitor of differentiation 1 [Source:MGI Symbol;Acc:MGI:1889651]	GO:0005634, GO:0000122, GO:0035065, GO:0045595, GO:0005654, GO:0005737, GO:0005515, GO:0030154, GO:0045892, GO:0007049, GO:0036464, GO:0003714, GO:0035035, GO:0035034	NAc	Per1 (control vs Light)	NAc
159.051	0.590512	0.000444351	0.0244022	0.16813	3.51224	significant	ENSMUSG00000108857	Gm44578	predicted gene 44578 [Source:MGI Symbol;Acc:MGI:5753154]	NA	SCN	Per1 (control vs Light)	SCN
191.217	-0.715671	0.000668363	0.0639098	0.210353	-3.40224	significant	ENSMUSG00000108857	Gm44578	predicted gene 44578 [Source:MGI Symbol;Acc:MGI:5753154]		NAc	Per1 (control vs Light)	NAc
3217.11	-0.143371	0.00246465	0.0645182	0.047354	-3.02765	significant	ENSMUSG00000029064	Gnb1	guanine nucleotide binding protein (G protein), beta 1 [Source:MGI Symbol;Acc:MGI:95781]	GO:0005515, GO:0007165, GO:0007186, GO:0007204, GO:0003924, GO:0044877, GO:0030425, GO:0044297, GO:0001750, GO:0051020, GO:0030507, GO:0060041, GO:0001917, GO:0005886, GO:0008283, GO:0070208, GO:0007200, GO:0071456, GO:0043209, GO:0010659, GO:0005834, GO:0042622, GO:0007603, GO:0047391, GO:0050909,	SCN	Per1 (control vs Light)	SCN
4063.93	0.16148	0.000160603	0.0412588	0.0427867	3.77407	significant	ENSMUSG00000029064	Gnb1	guanine nucleotide binding protein (G protein), beta 1 [Source:MGI Symbol;Acc:MGI:95781]	GO:0005515, GO:0007165, GO:0007186, GO:0007204, GO:0003924, GO:0044877, GO:0030425, GO:0044297, GO:0001750, GO:0051020, GO:0030507, GO:0060041, GO:0001917, GO:0005886, GO:0008283, GO:0070208, GO:0007200, GO:0071456, GO:0043209, GO:0010659, GO:0005834, GO:0042622, GO:0007603, GO:0047391, GO:0050909,	NAc	Per1 (control vs Light)	NAc
1573	-0.124639	0.00165155	0.0527595	0.0396102	-3.14665	significant	ENSMUSG00000051359	Ncald	neurocalcin delta [Source:MGI Symbol;Acc:MGI:1196326]	GO:0005509, GO:0046872, GO:0005829, GO:0003779, GO:0015631, GO:0003073, GO:0043014, GO:0030276, GO:0019722,	SCN	Per1 (control vs Light)	SCN
1402.04	0.474836	0.000765033	0.0667467	0.141104	3.36515	significant	ENSMUSG00000051359	Ncald	neurocalcin delta [Source:MGI Symbol;Acc:MGI:1196326]	GO:0005509, GO:0046872, GO:0005829, GO:0003779, GO:0015631, GO:0003073, GO:0043014, GO:0030276, GO:0019722,	NAc	Per1 (control vs Light)	NAc
620.873	-0.271562	0.00258042	0.0658951	0.0901077	-3.01375	significant	ENSMUSG00000030718	Ppme1	protein phosphatase methylesterase 1 [Source:MGI Symbol;Acc:MGI:1919840]	GO:0051723, GO:0006482, GO:0003824, GO:0016787, GO:0019901, GO:0019903, GO:0051721, GO:0052689, GO:0051722,	SCN	Per1 (control vs Light)	SCN
653.446	0.358936	0.0012977	0.0865666	0.111592	3.21649	significant	ENSMUSG00000030718	Ppme1	protein phosphatase methylesterase 1 [Source:MGI Symbol;Acc:MGI:1919840]	GO:0051723, GO:0006482, GO:0003824, GO:0016787, GO:0019901, GO:0019903, GO:0051721, GO:0052689, GO:0051722,	NAc	Per1 (control vs Light)	NAc
3001.06	-0.11256	0.00293453	0.0692184	0.0378413	-2.97451	significant	ENSMUSG00000024127	Prepl	prolyl endopeptidase-like [Source:MGI Symbol;Acc:MGI:2441932]	GO:0006508, GO:0004252, GO:0008236, GO:0070008, GO:0016787, GO:0005794, GO:0008233, GO:0005737, GO:0005829, GO:0005856, GO:2000300,	SCN	Per1 (control vs Light)	SCN
1756.49	0.163014	0.00169646	0.0957714	0.0519352	3.13879	significant	ENSMUSG00000024127	Prepl	prolyl endopeptidase-like [Source:MGI Symbol;Acc:MGI:2441932]	GO:0006508, GO:0004252, GO:0008236, GO:0070008, GO:0016787, GO:0005794, GO:0008233, GO:0005737, GO:0005829, GO:0005856, GO:2000300,	NAc	Per1 (control vs Light)	NAc
1372.96	-0.182403	1.29806e-05	0.00337768	0.0418314	-4.36043	significant	ENSMUSG00000045038	Prkce	protein kinase C, epsilon [Source:MGI Symbol;Acc:MGI:97599]	GO:0005524, GO:0006468, GO:0035556, GO:0004674, GO:0004672, GO:0004697, GO:0004699, GO:0016020, GO:0016740, GO:0005794, GO:0046872, GO:0005886, GO:0005634, GO:0005829, GO:0005737, GO:0000166, GO:0005856, GO:0043085, GO:0016301, GO:0016310, GO:0005783, GO:0005515, GO:0007155, GO:0002376, GO:0005739, GO:0030315, GO:0007049, GO:0051301, GO:0031594, GO:0019901, GO:0000139, GO:0043123, GO:0036120, GO:…	SCN	Per1 (control vs Light)	SCN
3306.39	0.226928	0.000198719	0.0412588	0.0609918	3.72064	significant	ENSMUSG00000045038	Prkce	protein kinase C, epsilon [Source:MGI Symbol;Acc:MGI:97599]	GO:0005524, GO:0006468, GO:0035556, GO:0004674, GO:0004672, GO:0004697, GO:0004699, GO:0016020, GO:0016740, GO:0005794, GO:0046872, GO:0005886, GO:0005634, GO:0005829, GO:0005737, GO:0000166, GO:0005856, GO:0043085, GO:0016301, GO:0016310, GO:0005783, GO:0005515, GO:0007155, GO:0002376, GO:0005739, GO:0030315, GO:0007049, GO:0051301, GO:0031594, GO:0019901, GO:0000139, GO:0043123, GO:0036120, GO:…	NAc	Per1 (control vs Light)	NAc
653.483	-0.476302	1.71517e-05	0.00384374	0.110792	-4.29907	significant	ENSMUSG00000038530	Rgs4	regulator of G-protein signaling 4 [Source:MGI Symbol;Acc:MGI:108409]	GO:0007186, GO:0005096, GO:0001965, GO:0001975, GO:0007420, GO:0010460, GO:0042220, GO:0043278, GO:0043547, GO:0045471, GO:0045744, GO:0051924, GO:0060160, GO:0061052, GO:0110053, GO:1900924, GO:1901379, GO:1901380, GO:1990791, GO:2000463, GO:0005634, GO:0005737, GO:0005829, GO:0005886, GO:0016020, GO:0032991,	SCN	Per1 (control vs Light)	SCN
2948.73	0.300247	0.00181889	0.0964177	0.096285	3.11831	significant	ENSMUSG00000038530	Rgs4	regulator of G-protein signaling 4 [Source:MGI Symbol;Acc:MGI:108409]	GO:0007186, GO:0005096, GO:0001965, GO:0001975, GO:0007420, GO:0010460, GO:0042220, GO:0043278, GO:0043547, GO:0045471, GO:0045744, GO:0051924, GO:0060160, GO:0061052, GO:0110053, GO:1900924, GO:1901379, GO:1901380, GO:1990791, GO:2000463, GO:0005634, GO:0005737, GO:0005829, GO:0005886, GO:0016020, GO:0032991,	NAc	Per1 (control vs Light)	NAc
420.033	0.306913	0.00102603	0.0399228	0.0934772	3.28329	significant	ENSMUSG00000037112	Sik2	salt inducible kinase 2 [Source:MGI Symbol;Acc:MGI:2445031]	GO:0005524, GO:0000287, GO:0006468, GO:0035556, GO:0004674, GO:0004672, GO:0046777,	SCN	Per1 (control vs Light)	SCN
520.511	-0.488926	0.000202671	0.0412588	0.131585	-3.71566	significant	ENSMUSG00000037112	Sik2	salt inducible kinase 2 [Source:MGI Symbol;Acc:MGI:2445031]	GO:0005524, GO:0000287, GO:0006468, GO:0035556, GO:0004674, GO:0004672, GO:0046777,	NAc	Per1 (control vs Light)	NAc
783.485	-0.215619	0.000139392	0.0127013	0.056604	-3.80924	significant	ENSMUSG00000038301	Snx10	sorting nexin 10 [Source:MGI Symbol;Acc:MGI:1919232]	GO:0035091, GO:0016020, GO:0005634, GO:0015031, GO:0005737, GO:0005856, GO:0005783, GO:0008289, GO:0007032, GO:0005768, GO:0055074, GO:0030141, GO:0005545, GO:0005813, GO:0071539, GO:0005815, GO:1990830, GO:0030030, GO:0060271, GO:0051117, GO:0030282, GO:0006897, GO:0097178, GO:0044691, GO:0045453, GO:0010008, GO:0061512, GO:0001696, GO:0030316, GO:0031313, GO:0090651,	SCN	Per1 (control vs Light)	SCN
963.215	0.236976	0.000285619	0.0470918	0.0653186	3.62801	significant	ENSMUSG00000038301	Snx10	sorting nexin 10 [Source:MGI Symbol;Acc:MGI:1919232]	GO:0035091, GO:0016020, GO:0005634, GO:0015031, GO:0005737, GO:0005856, GO:0005783, GO:0008289, GO:0007032, GO:0005768, GO:0055074, GO:0030141, GO:0005545, GO:0005813, GO:0071539, GO:0005815, GO:1990830, GO:0030030, GO:0060271, GO:0051117, GO:0030282, GO:0006897, GO:0097178, GO:0044691, GO:0045453, GO:0010008, GO:0061512, GO:0001696, GO:0030316, GO:0031313, GO:0090651,	NAc	Per1 (control vs Light)	NAc
708.764	0.204989	0.000871355	0.0367019	0.0615754	3.32907	significant	ENSMUSG00000055436	Srsf11	serine/arginine-rich splicing factor 11 [Source:MGI Symbol;Acc:MGI:1916457]	GO:0003676, GO:0008380, GO:0008150, GO:0005654, GO:0003723, GO:0016607,	SCN	Per1 (control vs Light)	SCN
732.42	-0.26136	0.00135365	0.0865666	0.0815639	-3.20436	significant	ENSMUSG00000055436	Srsf11	serine/arginine-rich splicing factor 11 [Source:MGI Symbol;Acc:MGI:1916457]	GO:0003676, GO:0008380, GO:0008150, GO:0005654, GO:0003723, GO:0016607,	NAc	Per1 (control vs Light)	NAc
4309.35	-0.157985	0.00122811	0.044614	0.0488773	-3.23227	significant	ENSMUSG00000068923	Syt11	synaptotagmin XI [Source:MGI Symbol;Acc:MGI:1859547]	GO:0016020, GO:0016021, GO:0046872, GO:0048471, GO:0030054, GO:0045202, GO:0031410, GO:0005886, GO:0014069, GO:0043005, GO:0005887, GO:0030424, GO:0008021, GO:0044297, GO:0000149, GO:0005515, GO:0043197, GO:0016192, GO:0060076, GO:0031625, GO:0098793, GO:0098794, GO:0030285, GO:0030672, GO:0043195, GO:0060077, GO:0031982, GO:0099059, GO:0048787, GO:0098685, GO:0005737, GO:0001786, GO:0014059, GO:…	SCN	Per1 (control vs Light)	SCN
4834.83	0.185342	0.0017606	0.0964177	0.0592543	3.1279	significant	ENSMUSG00000068923	Syt11	synaptotagmin XI [Source:MGI Symbol;Acc:MGI:1859547]	GO:0016020, GO:0016021, GO:0046872, GO:0048471, GO:0030054, GO:0045202, GO:0031410, GO:0005886, GO:0014069, GO:0043005, GO:0005887, GO:0030424, GO:0008021, GO:0044297, GO:0000149, GO:0005515, GO:0043197, GO:0016192, GO:0060076, GO:0031625, GO:0098793, GO:0098794, GO:0030285, GO:0030672, GO:0043195, GO:0060077, GO:0031982, GO:0099059, GO:0048787, GO:0098685, GO:0005737, GO:0001786, GO:0014059, GO:…	NAc	Per1 (control vs Light)	NAc
2158.8	-0.14183	0.00164978	0.0527595	0.0450689	-3.14696	significant	ENSMUSG00000001525	Tubb5	tubulin, beta 5 class I [Source:MGI Symbol;Acc:MGI:107812]	GO:0005525, GO:0007017, GO:0005874, GO:0003924, GO:0005200, GO:0005634, GO:0032991, GO:0005737, GO:0000166, GO:0005856, GO:0000226, GO:0044877, GO:0044297, GO:0019904, GO:0005829, GO:0045121, GO:0031625, GO:0051225, GO:0000278, GO:0036464, GO:0032794, GO:0050807, GO:0042288, GO:0005641, GO:0009987, GO:0045298, , GO:0007010	SCN	Per1 (control vs Light)	SCN
1913.19	0.218661	0.000178072	0.0412588	0.0583367	3.74825	significant	ENSMUSG00000001525	Tubb5	tubulin, beta 5 class I [Source:MGI Symbol;Acc:MGI:107812]	GO:0005525, GO:0007017, GO:0005874, GO:0003924, GO:0005200, GO:0005634, GO:0032991, GO:0005737, GO:0000166, GO:0005856, GO:0000226, GO:0044877, GO:0044297, GO:0019904, GO:0005829, GO:0045121, GO:0031625, GO:0051225, GO:0000278, GO:0036464, GO:0032794, GO:0050807, GO:0042288, GO:0005641, GO:0009987, GO:0045298, , GO:0007010	NAc	Per1 (control vs Light)	NAc
1961.28	-0.282115	0.000227772	0.0166965	0.0765361	-3.68604	significant	ENSMUSG00000029223	Uchl1	ubiquitin carboxy-terminal hydrolase L1 [Source:MGI Symbol;Acc:MGI:103149]	GO:0005622, GO:0016787, GO:0006511, GO:0016579, GO:0004843, GO:0016874, GO:0016020, GO:0005654, GO:0005829, GO:0005737, GO:0008233, GO:0008234, GO:0006508, GO:0005886, GO:0043025, GO:0005783, GO:0005789, GO:0036459, GO:0030424, GO:0043130, GO:0031625, GO:0019233, GO:0007628, GO:0008283, GO:0007409, GO:1904115, GO:0042755, GO:0002931, GO:0043209, GO:0007412, GO:0050905, GO:0044306, GO:0043407, GO:…	SCN	Per1 (control vs Light)	SCN
1456.7	0.302459	0.000534843	0.0600287	0.0873486	3.46267	significant	ENSMUSG00000029223	Uchl1	ubiquitin carboxy-terminal hydrolase L1 [Source:MGI Symbol;Acc:MGI:103149]	GO:0005622, GO:0016787, GO:0006511, GO:0016579, GO:0004843, GO:0016874, GO:0016020, GO:0005654, GO:0005829, GO:0005737, GO:0008233, GO:0008234, GO:0006508, GO:0005886, GO:0043025, GO:0005783, GO:0005789, GO:0036459, GO:0030424, GO:0043130, GO:0031625, GO:0019233, GO:0007628, GO:0008283, GO:0007409, GO:1904115, GO:0042755, GO:0002931, GO:0043209, GO:0007412, GO:0050905, GO:0044306, GO:0043407, GO:…	NAc	Per1 (control vs Light)	NAc
417.15	-0.219694	0.00124034	0.0448598	0.0680287	-3.22944	significant	ENSMUSG00000038462	Uqcrfs1	ubiquinol-cytochrome c reductase, Rieske iron-sulfur polypeptide 1 [Source:MGI Symbol;Acc:MGI:1913944]	GO:0016020, GO:0055114, GO:0016491, GO:0051537, GO:0008121, GO:0016679, GO:0016021, GO:0046872, GO:0005739, GO:0005743, GO:0005515, GO:0051536, GO:0070469, GO:0044877, GO:0031966, GO:0043209, GO:0006122, GO:0005750, GO:0005751, GO:0009725, GO:0042493, GO:0046677	SCN	Per1 (control vs Light)	SCN
466.858	0.292335	8.40498e-05	0.0297183	0.0743373	3.93255	significant	ENSMUSG00000038462	Uqcrfs1	ubiquinol-cytochrome c reductase, Rieske iron-sulfur polypeptide 1 [Source:MGI Symbol;Acc:MGI:1913944]	GO:0016020, GO:0055114, GO:0016491, GO:0051537, GO:0008121, GO:0016679, GO:0016021, GO:0046872, GO:0005739, GO:0005743, GO:0005515, GO:0051536, GO:0070469, GO:0044877, GO:0031966, GO:0043209, GO:0006122, GO:0005750, GO:0005751, GO:0009725, GO:0042493, GO:0046677	NAc	Per1 (control vs Light)	NAc
LHb versus NAc
baseMean	log2FoldChange	pvalue	padj	lfcSE	stat	remark	ensembl_gene_id	mgi_symbol	description	GO_id	brain_region	comparsion	region
211.534	0.509107	0.00126388	0.0693681	0.157909	3.22406	significant	ENSMUSG00000024081	Cebpz	CCAAT/enhancer binding protein zeta [Source:MGI Symbol;Acc:MGI:109386]	GO:0042254, GO:0000978, GO:0001228, GO:0045944, GO:0005634,	LHb	Per1 (control vs Light)	LHb
237.46	-0.551561	0.000368141	0.0526207	0.154849	-3.56193	significant	ENSMUSG00000024081	Cebpz	CCAAT/enhancer binding protein zeta [Source:MGI Symbol;Acc:MGI:109386]	GO:0042254, GO:0000978, GO:0001228, GO:0045944, GO:0005634,	NAc	Per1 (control vs Light)	NAc
4227.76	0.123713	0.00181451	0.0797008	0.0396639	3.11902	significant	ENSMUSG00000020849	Ywhae	tyrosine 3-monooxygenase/tryptophan 5-monooxygenase activation protein, epsilon polypeptide [Source:MGI Symbol;Acc:MGI:894689]	GO:0019904, GO:0005634, GO:0005829, GO:0005515, GO:0005737, GO:0042802, GO:0046982, GO:0005886, GO:0004497, GO:0055114, GO:0045202, GO:0034605, GO:0005739, GO:0030424, GO:0044877, GO:0000165, GO:0044325, GO:0042826, GO:0019899, GO:0098978, GO:0001764, GO:0031625, GO:0051480, GO:0021766, GO:0021987, GO:0099072, GO:0097110, GO:0005246, GO:0060306, GO:0046827, GO:0006605, GO:0042470, GO:0035308, GO:…	LHb	Per1 (control vs Light)	LHb
4147.5	0.186017	0.000195983	0.0412588	0.0499491	3.72414	significant	ENSMUSG00000020849	Ywhae	tyrosine 3-monooxygenase/tryptophan 5-monooxygenase activation protein, epsilon polypeptide [Source:MGI Symbol;Acc:MGI:894689]	GO:0019904, GO:0005634, GO:0005829, GO:0005515, GO:0005737, GO:0042802, GO:0046982, GO:0005886, GO:0004497, GO:0055114, GO:0045202, GO:0034605, GO:0005739, GO:0030424, GO:0044877, GO:0000165, GO:0044325, GO:0042826, GO:0019899, GO:0098978, GO:0001764, GO:0031625, GO:0051480, GO:0021766, GO:0021987, GO:0099072, GO:0097110, GO:0005246, GO:0060306, GO:0046827, GO:0006605, GO:0042470, GO:0035308, GO:…	NAc	Per1 (control vs Light)	NAc
