## Supplementary material for "Light affects behavioral despair involving the clock gene *Period 1*": Table 2

### Sheet: data-2020-03-02
baseMean	log2FoldChange	pvalue	padj	lfcSE	stat	remark	ensembl_gene_id	mgi_symbol	description	GO_id	brain_region	comparsion
270.474	0.586324	8.3735e-05	0.0615285	0.149061	3.93345	significant	ENSMUSG00000071793	2610005L07Rik	RIKEN cDNA 2610005L07 gene [Source:MGI Symbol;Acc:MGI:1914283]	NA	SCN	WT (control vs Light)		Overlap with SCN
52.3445	-1.05381	2.41563e-05	0.0260463	0.249568	-4.22254	significant & more than 1-fold	ENSMUSG00000015850	Adamtsl4	ADAMTS-like 4 [Source:MGI Symbol;Acc:MGI:2389008]	GO:0008233, GO:0005615, GO:0006508, GO:0005576, GO:0031012, GO:0006915, GO:0043065, GO:0030198, GO:0005614, GO:0002020, GO:0002064,	SCN	WT (control vs Light)
213.039	0.325052	0.000172295	0.0966263	0.08653	3.75652	significant	ENSMUSG00000031189	Aff2	AF4/FMR2 family, member 2 [Source:MGI Symbol;Acc:MGI:1202294]	GO:0005634, GO:0003723, GO:0010468, GO:0006355, GO:0010629, GO:0006397, GO:0008380, GO:0016607, GO:0043484, GO:0007611, GO:0035063, GO:0002151,	SCN	WT (control vs Light)
367.938	-0.521682	1.60226e-05	0.0260463	0.120924	-4.31414	significant	ENSMUSG00000024483	Ankhd1	ankyrin repeat and KH domain containing 1 [Source:MGI Symbol;Acc:MGI:1921733]	GO:0005515, GO:0045087, GO:0005737, GO:0003676, GO:0003723,	SCN	WT (control vs Light)
926.662	0.229395	4.16417e-05	0.0353057	0.0559749	4.09818	significant	ENSMUSG00000020135	Apc2	adenomatosis polyposis coli 2 [Source:MGI Symbol;Acc:MGI:1346052]	GO:0005515, GO:0008017, GO:0016055, GO:0030178, GO:0008013, GO:0090090, , GO:0000226, GO:0090630, GO:0005737, GO:0005794, GO:0005829, GO:0005881, GO:0005884, GO:0015630, GO:0016342, GO:0030496, GO:0031258, GO:0031941, GO:0045171, GO:0048471, GO:0098794	SCN	WT (control vs Light)
865.693	-0.185981	2.01562e-05	0.0260463	0.0436253	-4.26315	significant	ENSMUSG00000002748	Baz1b	bromodomain adjacent to zinc finger domain, 1B [Source:MGI Symbol;Acc:MGI:1353499]	GO:0005515, GO:0004713, GO:0006338, GO:0016740, GO:0046872, GO:0005634, GO:0016604, GO:0000166, GO:0005524, GO:0016301, GO:0016310, GO:0004715, GO:0018108, GO:0006974, GO:0000793, GO:0042393, GO:0006333, GO:0043596, GO:0035173, GO:0016572, GO:0005721,	SCN	WT (control vs Light)
407.926	0.415272	3.38122e-05	0.0310565	0.100159	4.14614	significant	ENSMUSG00000090546	Cdr1	cerebellar degeneration related antigen 1 [Source:MGI Symbol;Acc:MGI:88359]	GO:0003674, GO:0008150, GO:0005575	SCN	WT (control vs Light)
1072.08	0.261116	8.00645e-06	0.0260463	0.0584804	4.46501	significant	ENSMUSG00000040549	Ckap5	cytoskeleton associated protein 5 [Source:MGI Symbol;Acc:MGI:1923036]	GO:0007051, GO:0007098, GO:0030951, GO:0000776, GO:0000922, GO:0000930, GO:0005730, GO:0005813, GO:0005886, GO:0032991, GO:0035371,	SCN	WT (control vs Light)
1422.03	0.44559	2.59943e-05	0.0260463	0.105942	4.20599	significant	ENSMUSG00000013921	Clip3	CAP-GLY domain containing linker protein 3 [Source:MGI Symbol;Acc:MGI:1923936]	GO:0005515, GO:0016020, GO:0005794, GO:0005886, GO:0005737, GO:0031901, GO:0055038, GO:0008017, GO:0043065, GO:0005802, GO:0045121, GO:0045807, GO:0001934, GO:0032588, GO:0045444, GO:0018230, GO:0031115, GO:0044091, GO:0072321, GO:0035594, GO:0010828, GO:1903078, GO:0005795	SCN	WT (control vs Light)
2115.42	0.195792	1.57191e-05	0.0260463	0.0453394	4.31836	significant	ENSMUSG00000028528	Dnajc6	DnaJ heat shock protein family (Hsp40) member C6 [Source:MGI Symbol;Acc:MGI:1919935]	GO:0016787, GO:0004721, GO:0004725, GO:0035335, GO:0043231, GO:0014069, GO:0045202, GO:0006898, GO:0005737, GO:0006470, GO:0098793, GO:0017124, GO:0031982, GO:0030276, GO:0072318, GO:2000369, GO:0072583, GO:0016191,	SCN	WT (control vs Light)
348.847	0.301	0.000187763	0.0966263	0.0805904	3.73494	significant	ENSMUSG00000069495	Epc2	enhancer of polycomb homolog 2 [Source:MGI Symbol;Acc:MGI:1278321]	GO:0006357, GO:0032777, GO:0035267, GO:0005634, GO:0006281, GO:0006974, GO:0006325, GO:0004402, GO:0016573	SCN	WT (control vs Light)
459.37	1.30395	0.000191507	0.0966263	0.349587	3.72996	significant & more than 1-fold	ENSMUSG00000090625	Gm20721	predicted gene, 20721 [Source:MGI Symbol;Acc:MGI:5313030]	NA	SCN	WT (control vs Light)
837.954	0.267592	6.75323e-06	0.0260463	0.0594475	4.50132	significant	ENSMUSG00000108348	Gm42372	predicted gene, 42372 [Source:MGI Symbol;Acc:MGI:5625257]	NA	SCN	WT (control vs Light)
1348.45	-0.677818	9.4679e-06	0.0260463	0.153041	-4.42898	significant	ENSMUSG00000105832	Gm43841	predicted gene 43841 [Source:MGI Symbol;Acc:MGI:5663978]	NA	SCN	WT (control vs Light)
419.708	0.222294	0.0001495	0.0966263	0.0586233	3.7919	significant	ENSMUSG00000046240	Hepacam	hepatocyte cell adhesion molecule [Source:MGI Symbol;Acc:MGI:1920177]	GO:0016020, GO:0016021, GO:0005515, GO:0005737, GO:0005911, GO:0007155, GO:0034613, GO:0030424, GO:0007049, GO:0040008, GO:0007050,	SCN	WT (control vs Light)
338.657	-0.5763	1.77643e-05	0.0260463	0.134295	-4.29128	significant	ENSMUSG00000007411	Mark3	MAP/microtubule affinity regulating kinase 3 [Source:MGI Symbol;Acc:MGI:1341865]	GO:0005524, GO:0006468, GO:0004674, GO:0004672, GO:0000226, GO:0030010, GO:0016020, GO:0016740, GO:0005886, GO:0005737, GO:0000166, GO:0035556, GO:0042995, GO:0016301, GO:0016310, GO:0050321, GO:0005515, GO:0030425, GO:0032092, GO:0035331, GO:0018105, GO:0036289,	SCN	WT (control vs Light)
271.838	-0.317229	0.000129795	0.0894126	0.0828956	-3.82685	significant	ENSMUSG00000038042	Ptpdc1	protein tyrosine phosphatase domain containing 1 [Source:MGI Symbol;Acc:MGI:2145430]	GO:0016791, GO:0004725, GO:0006470, GO:0008138, GO:0016311, GO:0016787, GO:0005654, GO:0004721, GO:0035335, GO:0005737, GO:0060271, GO:0030030, GO:0007224,	SCN	WT (control vs Light)
983.363	-0.333677	0.000192867	0.0966263	0.0895014	-3.72818	significant	ENSMUSG00000058443	Rpl10-ps3	ribosomal protein L10, pseudogene 3 [Source:MGI Symbol;Acc:MGI:3704336]	GO:0003735, GO:0006412, GO:0005622, GO:0005840, GO:0005634, GO:0032991, GO:0005829, GO:0005737, GO:0007275, GO:0045202, GO:0005783, GO:0022625, GO:0000122, GO:0043066, GO:1990403, GO:0000027, GO:0005790, GO:0006417, GO:0045182	SCN	WT (control vs Light)
2971.28	0.165269	0.000179401	0.0966263	0.0441143	3.74638	significant	ENSMUSG00000075318	Scn2a	sodium channel, voltage-gated, type II, alpha [Source:MGI Symbol;Acc:MGI:98248]	GO:0016020, GO:0006811, GO:0055085, GO:0005216, GO:0016021, GO:0005886, GO:0043005, GO:0006814, GO:0007399, GO:0008627, GO:0019228, GO:0035725, GO:0051402, GO:0005248, GO:0031402, GO:0043522, GO:0099508, GO:0086010, GO:0099505, GO:0001518, GO:0014704, GO:0030315, GO:0030424, GO:0031226, GO:0033268, GO:0033270, GO:0034706, GO:0043194, GO:0098978, GO:0099056, GO:0005515, GO:0005244, GO:0034765, GO:…	SCN	WT (control vs Light)
383.431	0.395442	7.3853e-05	0.0581434	0.0997703	3.96352	significant	ENSMUSG00000061451	Tmem151a	transmembrane protein 151A [Source:MGI Symbol;Acc:MGI:2147713]	GO:0016020, GO:0016021, GO:0003674, GO:0008150, GO:0005575	SCN	WT (control vs Light)
55.6616	-1.03664	7.07766e-06	0.0260463	0.230808	-4.49134	significant & more than 1-fold	ENSMUSG00000054568	Usp17la	ubiquitin specific peptidase 17-like A [Source:MGI Symbol;Acc:MGI:107699]	GO:0006511, GO:0036459, GO:0016579, GO:0016787, GO:0008233, GO:0008234, GO:0006508, GO:0004197, GO:0004843, GO:0042981	SCN	WT (control vs Light)
58.4151	-0.636511	2.31217e-05	0.0260463	0.15039	-4.23239	significant	ENSMUSG00000057982	Zfp809	zinc finger protein 809 [Source:MGI Symbol;Acc:MGI:2143362]	GO:0006355, GO:0005622, GO:0003676, , GO:0046872, GO:0005634, GO:0005515, GO:0043565, GO:0045087, GO:0045869	SCN	WT (control vs Light)
