## Supplementary material for "Light affects behavioral despair involving the clock gene *Period 1*": Table 4

### Sheet: data-2020-03-02-15
baseMean	log2FoldChange	pvalue	padj	lfcSE	stat	remark	ensembl_gene_id	mgi_symbol	description	GO_id	brain_region	comparsion
3.9302	-5.11586	3.72357e-05	0.0492762	1.24051	-4.12399	significant & more than 1-fold	ENSMUSG00000028459	Cd72	CD72 antigen [Source:MGI Symbol;Acc:MGI:88345]	GO:0005887, GO:0004888, GO:0016020, GO:0016021, GO:0030246,	LHb	WT (control vs Light)		Overlap with LHb
1384.37	0.467433	2.55353e-07	0.0017645	0.090698	5.15373	significant	ENSMUSG00000021750	Fam107a	family with sequence similarity 107, member A [Source:MGI Symbol;Acc:MGI:3041256]	GO:0016020, GO:0005886, GO:0005634, GO:0005737, GO:0030054, GO:0045202, GO:0005925, GO:0015629, GO:0005856, GO:0042995, GO:0043005, GO:0003779, GO:0005515, GO:2000134, GO:0016607, GO:0007049, GO:0001558, GO:0032956, GO:0031647, GO:0001725, GO:0070507, GO:0040008, GO:0030041, GO:0030335, GO:0032587, GO:0031398, GO:0051895, GO:0051017, GO:0071385, GO:1900272, GO:0031669, GO:0050890,	LHb	WT (control vs Light)
13063.8	2.44844	1.87403e-06	0.00618242	0.513672	4.76655	significant & more than 1-fold	ENSMUSG00000096887	Gm20594	predicted gene, 20594 [Source:MGI Symbol;Acc:MGI:5295700]	GO:2000272, GO:0048019, GO:1900118	LHb	WT (control vs Light)
83.6581	-0.742342	3.51301e-06	0.00993378	0.160046	-4.63829	significant	ENSMUSG00000106819	Gm43498	predicted gene 43498 [Source:MGI Symbol;Acc:MGI:5663635]	NA	LHb	WT (control vs Light)
161.168	-0.873205	1.14531e-06	0.00453405	0.179492	-4.86487	significant	ENSMUSG00000113850	Gm47191	predicted gene, 47191 [Source:MGI Symbol;Acc:MGI:6095983]	NA	LHb	WT (control vs Light)
231.362	-0.851995	4.31053e-07	0.00213307	0.168555	-5.05471	significant	ENSMUSG00000112149	Gm47611	predicted gene, 47611 [Source:MGI Symbol;Acc:MGI:6096671]	NA	LHb	WT (control vs Light)
19.1641	-1.37748	7.06451e-05	0.0699175	0.346614	-3.9741	significant & more than 1-fold	ENSMUSG00000064052	Gm5089	predicted gene 5089 [Source:MGI Symbol;Acc:MGI:3644731]	NA	LHb	WT (control vs Light)
11.4045	-22.067	2.6743e-07	0.0017645	4.28896	-5.14506	significant & more than 1-fold	ENSMUSG00000069014	Gm5641	predicted gene 5641 [Source:MGI Symbol;Acc:MGI:3645731]	NA	LHb	WT (control vs Light)
278.996	-0.887419	1.64635e-05	0.0325879	0.205987	-4.30814	significant	ENSMUSG00000030226	Lmo3	LIM domain only 3 [Source:MGI Symbol;Acc:MGI:102810]	GO:0046872, GO:0035360, GO:0070373, GO:2000324, GO:0005737	LHb	WT (control vs Light)
30.2819	2.21252	7.94845e-06	0.0196664	0.495351	4.46657	significant & more than 1-fold	ENSMUSG00000020090	Npffr1	neuropeptide FF receptor 1 [Source:MGI Symbol;Acc:MGI:2685082]	GO:0007186, GO:0016021, GO:0004930, GO:0008188, GO:0016020, GO:0005887, GO:0007165, GO:0007218, GO:0005929, GO:0032870	LHb	WT (control vs Light)
54.686	-0.919865	6.46579e-05	0.0699175	0.230246	-3.99513	significant	ENSMUSG00000108827	Olfr1310	olfactory receptor 1310 [Source:MGI Symbol;Acc:MGI:3031144]	GO:0007186, GO:0016021, GO:0004930, GO:0004984, GO:0016020, GO:0005886, GO:0007165, GO:0007608, GO:0050896, GO:0050911	LHb	WT (control vs Light)
127.751	-1.22	5.2166e-05	0.0645358	0.301554	-4.0457	significant & more than 1-fold	ENSMUSG00000032128	Robo3	roundabout guidance receptor 3 [Source:MGI Symbol;Acc:MGI:1343102]	GO:0005515, GO:0007411, GO:0035385, GO:0030424, GO:0005886, GO:0061642, GO:0016199, GO:0071679	LHb	WT (control vs Light)
401.225	-0.371566	5.84491e-05	0.0680554	0.0924527	-4.01899	significant	ENSMUSG00000075702	Selenom	selenoprotein M [Source:MGI Symbol;Acc:MGI:2149786]	GO:0005794, GO:0003674, GO:0005737, GO:0005783, GO:0035264, GO:0048471, GO:0042445, GO:0060612, GO:0010269, GO:0035934	LHb	WT (control vs Light)
11.0952	-20.6172	1.39187e-13	2.75507e-09	2.7872	-7.3971	significant & more than 1-fold	ENSMUSG00000063796	Slc22a8	solute carrier family 22 (organic anion transporter), member 8 [Source:MGI Symbol;Acc:MGI:1336187]	GO:0016021, GO:0022857, GO:0055085, GO:0016020, GO:0005886, GO:0006811, GO:0015698, GO:0016323, GO:0005080, GO:0008514, GO:0015697, GO:0015651, GO:0009636, GO:0034635, GO:0005452	LHb	WT (control vs Light)
1129.8	0.289438	2.81425e-05	0.046421	0.0691112	4.188	significant	ENSMUSG00000016319	Slc25a5	solute carrier family 25 (mitochondrial carrier, adenine nucleotide translocator), member 5 [Source:MGI Symbol;Acc:MGI:1353496]	GO:0022857, GO:0055085, GO:0005743, GO:0016020, GO:0016021, GO:0005739, GO:1990830, GO:0008284, GO:0045121, GO:0031625, GO:0015867, GO:0007059, GO:0043209, GO:0071817, GO:1901029, GO:0042645, GO:0005471, GO:0015866,	LHb	WT (control vs Light)
174.456	0.398766	3.65268e-05	0.0492762	0.0965906	4.12842	significant	ENSMUSG00000022885	St6gal1	beta galactoside alpha 2,6 sialyltransferase 1 [Source:MGI Symbol;Acc:MGI:108470]	GO:0006486, GO:0008373, GO:0016020, GO:0016021, GO:0016740, GO:0016757, GO:0000139, GO:0005794, GO:0042803, GO:0005576, GO:0005783, GO:0032580, GO:0005797, GO:0032946, GO:0000138, GO:0018279, GO:1900024, GO:0006054, GO:1990743, GO:0097503, GO:0050922, GO:2000110, GO:0003835,	LHb	WT (control vs Light)
945.823	0.339309	2.58761e-05	0.046421	0.0806531	4.20702	significant	ENSMUSG00000005103	Wdr1	WD repeat domain 1 [Source:MGI Symbol;Acc:MGI:1337100]	GO:0005515, GO:0005737, GO:0030054, GO:0003779, GO:0005886, GO:0005856, GO:0042995, GO:0005911, GO:0007605, GO:0045214, GO:0051015, GO:0015629, GO:0043297, GO:0002102, GO:0008360, GO:0030864, GO:0005884, GO:0030036, GO:0060307, GO:0043209, GO:0030834, GO:0030836, GO:0045199, GO:0048713, GO:0002446, GO:0030042, GO:0030043, GO:0030220, GO:0030865, GO:0040011, GO:0042247, GO:1990266, GO:0042643,	LHb	WT (control vs Light)
171.713	-0.437382	7.0195e-05	0.0699175	0.110016	-3.97562	significant	ENSMUSG00000066613	Zfp932	zinc finger protein 932 [Source:MGI Symbol;Acc:MGI:1916754]	GO:0006355, GO:0005622, GO:0003676, GO:0046872, GO:0005634, GO:0030154, GO:0005515, GO:0003682, GO:0042826, GO:0000122, GO:0000978, GO:0043433, GO:0045668,	LHb	WT (control vs Light)
290.159	-0.651348	3.73418e-05	0.0492762	0.157966	-4.12334	significant	ENSMUSG00000096808			NA	LHb	WT (control vs Light)
6.01248	-3.51691	1.07784e-05	0.0237053	0.799128	-4.40094	significant & more than 1-fold	ENSMUSG00000096237			NA	LHb	WT (control vs Light)
