## Supplementary material for "Light affects behavioral despair involving the clock gene *Period 1*": Table 6

### Sheet: data-2020-03-02-5
baseMean	log2FoldChange	pvalue	padj	lfcSE	stat	remark	ensembl_gene_id	mgi_symbol	description	GO_id	brain_region	comparsion
18.4074	6.80434	5.92715e-10	3.79476e-06	1.09883	6.19236	significant & more than 1-fold	ENSMUSG00000091617	Gm3752	predicted gene 3752 [Source:MGI Symbol;Acc:MGI:3781927]	NA	VTA	WT (control vs Light)
213.478	21.6082	5.46658e-16	5.24983e-12	2.66746	8.10065	significant & more than 1-fold	ENSMUSG00000094708	Gm10359	predicted gene 10359 [Source:MGI Symbol;Acc:MGI:3708724]	NA	VTA	WT (control vs Light)
11.7213	20.6422	1.49026e-06	0.00572469	4.28925	4.81254	significant & more than 1-fold	ENSMUSG00000095595	Fam177a	family with sequence similarity 177, member A [Source:MGI Symbol;Acc:MGI:1920635]	GO:0003674, GO:0008150, GO:0005575	VTA	WT (control vs Light)
213.478	21.6082	5.46658e-16	5.24983e-12	2.66746	8.10065	significant & more than 1-fold	ENSMUSG00000095937	Gm12671	predicted gene 12671 [Source:MGI Symbol;Acc:MGI:3651684]	NA	VTA	WT (control vs Light)
140.742	0.909979	2.36e-07	0.00113171	0.176055	5.16873	significant	ENSMUSG00000074634	Tmem267	transmembrane protein 267 [Source:MGI Symbol;Acc:MGI:3648543]	GO:0016020, GO:0016021,	VTA	WT (control vs Light)
