## Supplementary material for "Light affects behavioral despair involving the clock gene *Period 1*": Table 7

### Sheet: data-2020-03-02-9
baseMean	log2FoldChange	pvalue	padj	lfcSE	stat	remark	ensembl_gene_id	mgi_symbol	description	GO_id	brain_region	comparsion
43.229	-1.53638	3.02372e-07	0.00142379	0.299959	-5.12196	significant & more than 1-fold	ENSMUSG00000002831	Plin4	perilipin 4 [Source:MGI Symbol;Acc:MGI:1929709]	GO:0016020, GO:0005886, GO:0005829, GO:0005737, GO:0043231, GO:0005811	VTA	Per1 (control vs Light)
14.7045	-3.61786	1.62981e-05	0.0511623	0.839338	-4.31037	significant & more than 1-fold	ENSMUSG00000046952	Gm5815	predicted pseudogene 5815 [Source:MGI Symbol;Acc:MGI:3648184]	NA	VTA	Per1 (control vs Light)
33.3813	-18.9108	3.02365e-15	5.69504e-11	2.39683	-7.88993	significant & more than 1-fold	ENSMUSG00000066810	Gm10181	predicted gene 10181 [Source:MGI Symbol;Acc:MGI:3642432]	GO:0003674, GO:0008150, GO:0005575	VTA	Per1 (control vs Light)
2.63834	-4.93316	6.3633e-05	0.0998773	1.23362	-3.99892	significant & more than 1-fold	ENSMUSG00000084033	Gm7645	predicted gene 7645 [Source:MGI Symbol;Acc:MGI:3646877]	NA	VTA	Per1 (control vs Light)
33.582	-1.7287	5.27839e-05	0.0903804	0.427583	-4.04295	significant & more than 1-fold	ENSMUSG00000090877	Hspa1b	heat shock protein 1B [Source:MGI Symbol;Acc:MGI:99517]	GO:0016887, GO:0005829, GO:0051082, GO:0005634, GO:0005515, GO:0005737, GO:0000166, GO:0005524, GO:0005856, GO:0031625, GO:0009408, GO:0005739, GO:0044297, GO:0043066, GO:0005813, GO:0005815, GO:0032436, GO:0005759, GO:0042026, GO:0043154, GO:0007339, GO:1901673, GO:0090063, GO:0008180, GO:0044183, GO:0051085, GO:0034605, GO:0032991, GO:0002199, GO:0031072, GO:0042623, GO:0051787, GO:0006986, GO:…	VTA	Per1 (control vs Light)
11.7213	26.5096	4.47328e-10	4.21271e-06	4.25069	6.23655	significant & more than 1-fold	ENSMUSG00000095595	Fam177a	family with sequence similarity 177, member A [Source:MGI Symbol;Acc:MGI:1920635]	GO:0003674, GO:0008150, GO:0005575	VTA	Per1 (control vs Light)
16.2885	20.7789	5.86723e-08	0.000368364	3.83176	5.4228	significant & more than 1-fold	ENSMUSG00000114956	Gm47893	predicted gene, 47893 [Source:MGI Symbol;Acc:MGI:6097126]	NA	VTA	Per1 (control vs Light)
1121.8	0.488256	4.98717e-05	0.0903804	0.120372	4.05623	significant	ENSMUSG00000003657	Calb2	calbindin 2 [Source:MGI Symbol;Acc:MGI:101914]	GO:0005509, GO:0046872, GO:0005634, GO:0005829, GO:0005737, GO:0043005, GO:0045202, GO:0098793, GO:0030425, GO:0098688, GO:0097060, GO:0032437, GO:0005921, GO:0099534, GO:0099509, GO:1900271, GO:0032420	VTA	Per1 (control vs Light)
111.359	0.655439	4.98404e-05	0.0903804	0.161583	4.05637	significant	ENSMUSG00000018822	Sfrp5	secreted frizzled-related sequence protein 5 [Source:MGI Symbol;Acc:MGI:1860298]	GO:0005515, GO:0030111, GO:0030510, GO:0007275, GO:0016055, GO:0005576, GO:0008285, GO:0043433, GO:0051898, GO:0090090, GO:2000057	VTA	Per1 (control vs Light)
1331.04	0.278638	4.42397e-05	0.0903804	0.0682244	4.08414	significant	ENSMUSG00000021047	Nova1	neuro-oncological ventral antigen 1 [Source:MGI Symbol;Acc:MGI:104297]	GO:0003723, GO:0003676, GO:0000398, GO:0005634, GO:0043231, GO:0005730, GO:0051252, GO:0120163, GO:0003729, GO:0050684,	VTA	Per1 (control vs Light)
1024.39	0.332555	2.10345e-05	0.0565978	0.0781818	4.25362	significant	ENSMUSG00000043419	Rnf227	ring finger protein 227 [Source:MGI Symbol;Acc:MGI:1915359]	GO:0046872,	VTA	Per1 (control vs Light)
175.693	-0.489089	1.28574e-05	0.0484338	0.112112	-4.36252	significant	ENSMUSG00000048332	Lhfp	lipoma HMGIC fusion partner [Source:MGI Symbol;Acc:MGI:1920048]	GO:0016020, GO:0016021, GO:0003674, GO:0008150, GO:0005575,	VTA	Per1 (control vs Light)
